# SF3b inhibitors suppress proliferation of non-small cell lung cancer cells irrespective of EGFR mutation status

**DOI:** 10.64898/2026.10.29.762206

**Authors:** Wataru Fukagawa, Yuta Horita, Hiroyoshi Harada, Masayoshi Mori, Yusuke Murata, Kenji Ohe

## Abstract

Epidermal growth factor receptor tyrosine kinase inhibitors (EGFR-TKIs) are standard care for EGFR-mutant non-small cell lung cancer (NSCLC), but acquired resistance limits their durability, and alternatives that do not depend on EGFR kinase activity are needed. We asked whether inhibitors of SF3b, a core component of the U2 small nuclear ribonucleoprotein particle, act on NSCLC cells regardless of EGFR genotype. Three lung adenocarcinoma lines were treated with pladienolide B or herboxidiene at 0.01, 0.1 and 1 µM: PC9 and HCC827, both carrying an EGFR exon 19 deletion and both inhibited by gefitinib at nanomolar concentrations, and A549, which is EGFR wild-type and gefitinib-insensitive. Proliferation was followed for three days by crystal violet staining, EGFR intron 2 retention was assayed by RT-PCR, and EGFR protein was measured by western blotting. Both compounds produced a concentration-dependent increase in the intron 2-retained product in all three lines, and both held proliferation at or near the day-0 cell number in all three, at concentrations down to 0.01 µM. EGFR protein was lost in PC9, reduced in A549, and only partly reduced in HCC827, where a residual band persisted in lanes whose growth was fully suppressed. Since A549 is EGFR wild-type, and published knockdown data show that removing EGFR does not suppress proliferation of wild-type lines, the growth inhibition cannot be attributed to loss of EGFR alone. We read EGFR intron 2 retention as a marker of target engagement rather than as the mechanism of the growth effect. To place that read-out in context without further experiments, we reanalysed public RNA-seq data from Rh18 cells treated with the spliceostatin analogue sudemycin D1 and measured all 27 EGFR introns. EGFR as a gene was not unusually sensitive to SF3b inhibition (Mann-Whitney p = 0.309 against 2,041 genome-wide introns), and intron 2 was among the least responsive junctions within it, while introns 1, 3, 11, 13, 14 and 19 each rose by more than 15 percentage points. Intron 2 carries an unusually strong 3′ splice site (88.2nd percentile genome-wide), which is consistent with that resistance. Intron 2 therefore reports engagement in our hands but should not be assumed to be the most sensitive EGFR reporter available. These are the results of single experiments without replicates or statistical testing and should be read as preliminary.
