## Supplementary data and code for Figure 4 for "SF3b inhibitors suppress proliferation of non-small cell lung cancer cells irrespective of EGFR mutation status": egfr_panel_scores.tsv

intron	gene	length	rank	five_ss	five_score	three_ss	three_score
chr7:55087059-55209978:+	EGFR	122920	1	AAGGTAAGG	10.8686	TATCTGTCTTTTTCTTCCAGTTT	14.4341
chr7:55210131-55210997:+	EGFR	867	2	AAGGTTGGT	6.1335	TTTATGTTTTCTCTTCTTAGACC	13.1543
chr7:55211182-55214298:+	EGFR	3117	3	AGGGTGAGA	8.4471	GCAGTTCCATTCTCCCGCAGAAA	5.9727
chr7:55214434-55218986:+	EGFR	4553	4	GCTGTAAGT	5.0446	CTATTACTTTTACATTTCAGGCC	12.0446
chr7:55219056-55220238:+	EGFR	1183	5	AACGTAAGT	7.6865	GAACCTTTGCTCTTTTTCAGTGA	9.2999
chr7:55220358-55221703:+	EGFR	1346	6	CTGGTAAGA	8.7880	GTGTCCTCTCTCCTCCATAGGTC	8.6827
chr7:55221846-55223522:+	EGFR	1677	7	CCCGTGAGT	4.1873	TTTCATGCTCTCTTCCCCAGGTA	11.5789
chr7:55223640-55224225:+	EGFR	586	8	AAGGTAGGA	9.0018	CGTCTCTCTTATCTCTGCAGTGT	10.5601
chr7:55224353-55224451:+	EGFR	99	9	GGGGTGAGT	8.9991	CACCCTGTTGTTTGTTTCAGTGA	8.2078
chr7:55224526-55225355:+	EGFR	830	10	CAGGTTTGA	5.2714	GTCTTTCATCTGCCTTACAGGGT	11.9381
chr7:55225447-55227831:+	EGFR	2385	11	ACAGTAAGT	5.6580	TTTTCTTCTCTCCAATGTAGTGG	8.8896
chr7:55228032-55229191:+	EGFR	1160	12	GCAGTAAGT	5.1162	GACCCACTCTGTCTCCGCAGAGG	5.9087
chr7:55229325-55231425:+	EGFR	2101	13	GGGGTAGGA	6.3609	TTTCCTCTTCCTCCTCTCAGTGA	12.5133
chr7:55231517-55232972:+	EGFR	1456	14	CGGGTAAGA	9.1811	TTTTCTCCACCTTGGTGCAGGGA	7.7046
chr7:55233131-55238867:+	EGFR	5737	15	CGGGTGAGT	9.7994	TTCTCTTTCACTTCCTACAGATG	12.7687
chr7:55238907-55240675:+	EGFR	1769	16	TGGGTAAGT	8.7667	GTTCCTCCACCTCATTCCAGGCC	7.5427
chr7:55240818-55241613:+	EGFR	796	17	GAGGTGAGT	11.0982	TGTGTTCTTGTCCCCCCCAGCTT	8.8440
chr7:55241737-55242414:+	EGFR	678	18	AAGGTAAGG	10.8686	TCCTTCTCTCTCTGTCATAGGGA	10.4062
chr7:55242514-55248985:+	EGFR	6472	19	GATGTGAGT	7.8515	GTGCCTCTCCCTCCCTCCAGGAA	8.6324
chr7:55249172-55259411:+	EGFR	10240	20	AAGGTAATC	7.7452	CAGGGTCTTCTCTGTTTCAGGGC	8.5702
chr7:55259568-55260458:+	EGFR	891	21	AAAGTAAGG	7.6935	TCATCTCTCACCATCCCAAGGTG	5.4417
chr7:55260535-55266409:+	EGFR	5875	22	ACGGTGAGT	8.3576	TTCTTGCTTCATCCTCTCAGGGG	11.6878
chr7:55266557-55268008:+	EGFR	1452	23	AGTGTGAGT	6.2942	TTTTCTCATTCCTTCCCCAGGCT	13.0913
chr7:55268107-55268880:+	EGFR	774	24	CAGGTACAA	5.4822	CCTCAAAATCTCTGCACCAGGGG	3.6127
chr7:55269049-55269427:+	EGFR	379	25	CTGGTATGA	6.7411	CTTCTCTGTTTCTTTTTCAGAGT	14.6128
chr7:55269476-55270209:+	EGFR	734	26	GGGGTATGT	7.4276	TCCCTCATTTCCTCCTGCAGCTG	11.7249
chr7:55270319-55272948:+	EGFR	2630	27	CTGGTGAGT	9.4062	TGATTTCTTTCCACTTTCAGAAT	12.5559
