## Supplementary data and code for Figure 4 for "SF3b inhibitors suppress proliferation of non-small cell lung cancer cells irrespective of EGFR mutation status": EGFR_sudemycin_Rh18.csv

intron_rank	length_nt	cov_DMSO	cov_Sudemycin	PIR_DMSO	PIR_Sudemycin	dPIR	usable
1	122920	101	49	5.941	32.653	26.712	1
2	867	256	60	0.0	0.0	0.0	1
3	3117	217	60	0.461	18.333	17.873	1
4	4553	281	65	0.0	4.615	4.615	1
5	1183	141	40	0.0	5.0	5.0	1
6	1346	178	40	0.0	10.0	10.0	1
7	1677	206	48	0.0	2.083	2.083	1
8	586	119	28	0.84	10.714	9.874	1
9	99	240	55	0.417	1.818	1.402	1
10	830	247	70	0.81	5.714	4.905	1
11	2385	245	70	6.531	32.857	26.327	1
12	1160	206	30	3.398	0.0	-3.398	1
13	2101	201	36	0.498	25.0	24.502	1
14	1456	307	38	0.0	18.421	18.421	1
15	5737	90	26	2.222	3.846	1.624	1
16	1769	239	43	1.255	9.302	8.047	1
17	796	169	55	0.0	1.818	1.818	1
18	678	259	78	0.0	1.282	1.282	1
19	6472	178	47	1.124	17.021	15.898	1
20	10240	286	72	0.35	2.778	2.428	1
21	891	252	65	0.397	1.538	1.142	1
22	5875	0	4		100.0		0
23	1452	292	43	0.342	0.0	-0.342	1
24	774	417	90	0.24	0.0	-0.24	1
25	379	329	75	0.0	0.0	0.0	1
26	734	264	53	0.758	7.547	6.79	1
27	2630	247	57	0.0	5.263	5.263	1
