## Supplementary data and code for Figure 4 for "SF3b inhibitors suppress proliferation of non-small cell lung cancer cells irrespective of EGFR mutation status": Table_S1_EGFR_introns.csv

EGFR_intron	length_nt	five_ss_score	three_ss_score	three_ss_percentile_genomewide	cov_DMSO	cov_SudemycinD1	PIR_DMSO_pct	PIR_SudemycinD1_pct	dPIR_pct	usable
1	122920	10.8686	14.4341	93.9	101	49	5.941	32.653	26.712	1
2	867	6.1335	13.1543	88.2	256	60	0.0	0.0	0.0	1
3	3117	8.4471	5.9727	17.6	217	60	0.461	18.333	17.873	1
4	4553	5.0446	12.0446	80.0	281	65	0.0	4.615	4.615	1
5	1183	7.6865	9.2999	50.9	141	40	0.0	5.0	5.0	1
6	1346	8.7880	8.6827	44.2	178	40	0.0	10.0	10.0	1
7	1677	4.1873	11.5789	75.7	206	48	0.0	2.083	2.083	1
8	586	9.0018	10.5601	65.2	119	28	0.84	10.714	9.874	1
9	99	8.9991	8.2078	38.4	240	55	0.417	1.818	1.402	1
10	830	5.2714	11.9381	79.0	247	70	0.81	5.714	4.905	1
11	2385	5.6580	8.8896	46.4	245	70	6.531	32.857	26.327	1
12	1160	5.1162	5.9087	17.0	206	30	3.398	0.0	-3.398	1
13	2101	6.3609	12.5133	83.6	201	36	0.498	25.0	24.502	1
14	1456	9.1811	7.7046	32.9	307	38	0.0	18.421	18.421	1
15	5737	9.7994	12.7687	85.6	90	26	2.222	3.846	1.624	1
16	1769	8.7667	7.5427	31.3	239	43	1.255	9.302	8.047	1
17	796	11.0982	8.8440	45.9	169	55	0.0	1.818	1.818	1
18	678	10.8686	10.4062	63.4	259	78	0.0	1.282	1.282	1
19	6472	7.8515	8.6324	43.5	178	47	1.124	17.021	15.898	1
20	10240	7.7452	8.5702	42.7	286	72	0.35	2.778	2.428	1
21	891	7.6935	5.4417	13.5	252	65	0.397	1.538	1.142	1
22	5875	8.3576	11.6878	76.7	0	4		100.0		0
23	1452	6.2942	13.0913	87.8	292	43	0.342	0.0	-0.342	1
24	774	5.4822	3.6127	5.4	417	90	0.24	0.0	-0.24	1
25	379	6.7411	14.6128	94.6	329	75	0.0	0.0	0.0	1
26	734	7.4276	11.7249	77.0	264	53	0.758	7.547	6.79	1
27	2630	9.4062	12.5559	83.9	247	57	0.0	5.263	5.263	1
